# FRA1 drives melanoma metastasis through an actionable transcriptional network

**DOI:** 10.1101/2025.06.07.658418

**Authors:** Xiaonan Xu, Manon Chadourne, Zulaida Soto-Vargas, Vinesh Jarajapu, Jiqiang Yao, Xiaoqing Yu, Florian A. Karreth

## Abstract

Transcriptional dysregulation has emerged as a critical driver of melanoma progression, yet the molecular mechanisms governing this process and their potential as therapeutic targets remain inadequately characterized. Here, we identify FRA1 as a potent and actionable driver of melanoma metastasis. FRA1 enhanced both the initial seeding and subsequent outgrowth of metastatic lesions. Comprehensive multi-omics integration revealed transcriptional target genes of FRA1, with AXL, CDK6, and FSCN1 exhibiting increased expression in melanoma metastasis and a significant correlation with poor patient outcomes. Silencing AXL, CDK6, or FSCN1 abrogated FRA1-mediated invasion in vitro and reduced metastatic colonization. Furthermore, pharmacological inhibition of CDK6 and FSCN1, and to a lesser extent AXL, suppressed melanoma metastasis and prolonged overall survival. The expression of FRA1 and its target genes correlates with shortened survival across multiple cancer types, highlighting the broader clinical relevance of this pathway. This study unveils an actionable FRA1-mediated transcriptional network that drives cancer progression and metastasis, offering potential avenues for therapeutic interventions.

**SIGNIFICANCE:** FRA1 promotes melanoma metastasis by enhancing the expression of AXL, CDK6, and FSCN1 and this transcriptional network is associated with poor survival across several cancer types. Targeting these FRA1 effectors suppresses metastasis and extends survival, offering a therapeutic strategy for metastatic melanoma and potentially other aggressive cancers.
