## Supplemental Table 1 for "FRA1 drives melanoma metastasis through an actionable transcriptional network"

### Sheet: Sheet1
Primers for qRT-PCR
CDK6-SYB-UP	GCTGACCAGCAGTACGAATG
CDK6-SYB-DN	GCACACATCAAACAACCTGACC
AXL-SYB-UP	GTGGGCAACCCAGGGAATATC
AXL-SYB-DN	GTACTGTCCCGTGTCGGAAAG
FSCN1-SYB-UP	CCAGGGTATGGACCTGTCTG
FSCN1-SYB-DN	GTGTGGGTACGGAAGGCAC
FOSL1-syb-up	CAGGCGGAGACTGACAAACTG
FOSL1-syb-dn	TCCTTCCGGGATTTTGCAGAT
mus-fosl1-syb-up	ATGTACCGAGACTACGGGGAA
mus-fosl1-syb-dn	CTGCTGCTGTCGATGCTTG
guide RNAs
FOSL1 sg1	GGGCATGTTCCGAGACTTCG
FOSL1 sg2	GGCCCGAGCTCCGGGAACGG
